# Determinants of CCT–motif specificity in WNK signaling and expansion of CCT-like domains

**DOI:** 10.64898/2026.04.15.718729

**Authors:** Germán Magaña-Ávila, Eréndira Rojas-Ortega, Mario Lira-Castañeda, Iván Diaz-Ortiz, Juan Bustamante, Héctor Carbajal-Contreras, Esteban Rojas-Juarez, Regina Ortega-Prado, Alejandro Marquez-Salinas, Norma Vazquez, Gerardo Gamba, María Castañeda-Bueno

**Affiliations:** Department of Nephrology and Mineral Metabolism, Instituto Nacional de Ciencias Médicas y Nutrición Salvador Zubirán, Tlalpan, Mexico City, Mexico; Facultad de Medicina, Universidad Nacional Autónoma de México, Coyoacán, Mexico City; PECEM (MD/PhD), Facultad de Medicina, Universidad Nacional Autónoma de México, Coyoacán, Ciudad de México, México; Molecular Physiology Unit, Instituto de Investigaciones Biomédicas, Universidad Nacional Autónoma de México, Tlalpan, Mexico City, Mexico

## Abstract

WNK kinases regulate ion transport and cell volume through interactions with partner proteins such as SPAK, OSR1, NRBP and TSC22D proteins. These interactions are mediated by conserved C-terminal (CCT) domains that recognize short sequence motifs, but the rules governing this recognition remain incompletely defined. Here we show that these domains can be grouped into distinct structural classes with different binding preferences for motif variants. We identify a previously unrecognized motif that mediates binding to the second CCT domain of WNKs and show that interaction specificity is determined by conserved physicochemical features, including electrostatic contacts and aromatic interactions, rather than strict sequence conservation. We further identify a similar domain in the protein FERRY3 that can bind TSC22D motifs in isolation. These findings define a framework for interaction specificity in WNK signaling and suggest that this binding mechanism may extend beyond this pathway.
