## Supplementary table 1 for "Determinants of CCT–motif specificity in WNK signaling and expansion of CCT-like domains"

### Sheet: Table_description
This document contains one table for each molecular dynamics simulation, showing the interaction between the CCT domain and the peptide that appears in both replicas, with a frequency of 20% or higher. The table includes the average distance per residue, the frequency in replicas 1 and 2, and the overall average frequency.
CCT-L Ferry3: Ferry CCT-L domain complex with peptide EPYRRGRWTCMEYYE
CCT_NRBP_ NRBP1 CCT domain comlex with peptide EPYRRGRWTCMEYYE
CCT OSR1: OSR1 CCT domain complex with peptide GRFQVT.
CCT SPAK: SPAK CCT domain complex with peptide KPQLVGRFQVTSSKE.
CCT1_WNK2: WNK2 CCT1 domain complex with peptide LTQVVHSAGRRFIVSPVPESRLR
CCT2_WNK4: WNK4 CCT2 domain complex with peptide PAKKKSCFQITSVTT

### Sheet: CCT-L Ferry3
Fery3
source	target	Interaction	Average distance (Ȧ)	frequency_mean_R1	frequency_mean_R2	Average_frequency_across_replicas(%)
A/29/ARG	B/7/ARG	HBOND	2.95264	0.781111	0.674444	72.7777
A/29/ARG	B/9/THR	HBOND	2.96963	0.2425	0.291667	26.7084
A/27/GLU	B/9/THR	HBOND	2.82152	0.343333	0.485	41.4166
A/19/PHE	B/8/TRP	PIPISTACK	5.77192	0.576667	1	78.8333
A/14/GLU	B/7/ARG	IONIC	3.69292	0.501667	0.606667	55.4167
A/14/GLU	B/7/ARG	HBOND	2.86911	0.323917	0.515417	41.9667
A/12/GLU	B/5/ARG	IONIC	3.64433	0.538333	0.781667	66
A/12/GLU	B/5/ARG	HBOND	2.88452	0.35875	0.487917	42.3334

### Sheet: CCT_NRBP1 
NRBP1
source	target	Interaction	Average distance (Ȧ)	frequency_mean_R1	frequency_mean_R2	Average_frequency_across_replicas(%)
A/467/LYS	B/15/GLU	IONIC	3.22983	0.69	0.338333	51.4166
A/473/ASN	B/13/TYR	HBOND	3.00783	0.641917	0.770278	70.6098
A/474/ARG	B/12/GLU	IONIC	2.8804	0.528333	0.514583	52.1458
A/474/ARG	B/12/GLU	HBOND	3.76783	0.506667	0.403333	45.5
A/475/HIS	B/11/MET	HBOND	2.96356	0.909444	0.980833	94.5139
A/477/SER	B/9/THR	HBOND	2.99334	0.756389	0.566194	66.1291
A/484/GLU	B/7/ARG	HBOND	2.8879	0.333333	0.377917	35.5625
A/484/GLU	B/7/ARG	IONIC	3.66033	0.305	0.366667	33.5834
A/492/GLU	B/7/ARG	IONIC	3.62917	0.986667	0.98	98.3333
A/492/GLU	B/7/ARG	HBOND	2.89646	0.572917	0.601667	58.7292
A/492/GLU	B/8/TRP	HBOND	2.89729	0.474167	0.480833	47.75
A/496/LEU	B/5/ARG	HBOND	2.86781	0.369167	0.758333	56.375
A/498/PHE	B/8/TRP	PIPISTACK	6.01758	0.943333	0.751667	84.75
A/498/PHE	B/3/TYR	PIPISTACK	6.18433	0.601667	0.58	59.0834
A/498/PHE	B/5/ARG	PICATION	4.56817	0.403333	0.435	41.9166

### Sheet: CCT_OSR1 
OSR1
source	target	Interaction	Average distance (Ȧ)	frequency_mean_subunit_A_R1	frequency_mean_subunit_B_R1	frequency_mean_subunit_A_R2	frequency_mean_subunit_B_R2	Average_frequency_across_replicas(%)
B/452/PHE	PEPTIDE/3/PHE	PIPISTACK	5.52446	0.373333	0.658333	0.693333	0.868333	64.8333
B/453/GLU	PEPTIDE/2/ARG	HBOND	2.9234	0.468413	0.259639		0.711389	47.9814
B/459/ASP	PEPTIDE/2/ARG	IONIC	3.63856	0.491667	0.426667		0.92	61.2778
B/459/ASP	PEPTIDE/2/ARG	HBOND	2.98771	0.332917	0.275833		0.524167	37.7639

### Sheet: CCT_SPAK 
SPAK
source	target	Interaction	Average distance (Ȧ)	frequency_mean_R1	frequency_mean_R2	Average_frequency_across_replicas(%)
A/465/LEU	B/13/SER	HBOND	3.03825	0.915	0.93	92.25
A/467/ASP	B/11/THR	HBOND	2.98286	0.948333	0.679722	81.4027
A/467/ASP	B/13/SER	HBOND	2.70351	0.346667	0.499167	42.2917
A/469/ARG	B/9/GLN	HBOND	2.97685	0.629556	0.514556	57.2056
A/470/PHE	B/8/PHE	PIPISTACK	5.63733	0.943333	0.595	76.9167
A/485/GLU	B/7/ARG	IONIC	3.61417	0.695	0.553333	62.4166
A/485/GLU	B/7/ARG	HBOND	2.8899	0.361583	0.310365	33.5974

### Sheet: CCT1_WNK2 
CCT1_WNK2
source	target	interaction	Average distance (Ȧ)	frequency_mean _R1	frequency_mean_R2	Average_frequency_across_replicas(%)
A/495/ALA	B/15/SER	HBOND	2.99817	0.93833	0.36125	64.979
A/497/GLU	B/13/ILE	HBOND	2.936	0.995	0.931667	96.3333
A/498/PHE	B/12/PHE	PIPISTACK	5.729	0.89667	0.906667	90.1668
A/513/GLU	B/10/ARG	IONIC	3.66867	0.81667	0.9	85.8335
A/513/GLU	B/10/ARG	HBOND	2.91883	0.62167	0.479375	55.0523
A/519/PHE	B/12/PHE	PIPISTACK	5.8505	0.88	0.745	81.25

### Sheet: CCT2_WNK4 
CCT2_WNK4
source	target	Interaction	Average distance (Ȧ)	frequency_mean_R1	frequency_mean_R2	Average_frequency_across_replicas(%)
A/686/ASP	B/3/5/LYS	IONIC	3.467	0.896667	0.633333	76.5
A/686/ASP	B/3/5/LYS	HBOND	2.842	0.490833	0.3975	44.4167
A/700/MET	B/14/THR	HBOND	2.884	0.496087	0.466	48.1043
A/702/THR	B/11/THR	HBOND	2.919	0.975	0.847143	91.1071
A/702/THR	B/12/SER	HBOND	2.877	0.514	0.548947	53.1474
A/703/PHE	B/8/PHE	PIPISTACK	6.071	0.781667	0.863333	82.25
A/704/ARG	B/9/GLN	HBOND	2.926	0.393529	0.6215	50.7515
A/706/ASP	B/3/5/LYS	IONIC	3.196	0.988333	0.5	74.4167
A/706/ASP	B/3/5/LYS	HBOND	2.77	0.590833	0.25	42.0417
A/710/ASP	B/6/SER	HBOND	2.599	0.621111	0.291667	45.6389
